# Genetic analysis of *Aedes aegypti* captured in two international airports serving to the Greater Tokyo Area during 2012—2015

**DOI:** 10.1101/823138

**Authors:** Kentaro Itokawa, Jinping Hu, Nayu Sukehiro, Yoshio Tsuda, Osamu Komagata, Shinji Kasai, Takashi Tomita, Noboru Minakawa, Kyoko Sawabe

## Abstract

Introduction of exotic diseases vectors into a new habitat can drastically change the local epidemiological situation. During 2012—2015, larvae and an adult of the yellow-fever mosquito, *Aedes aegypti*, were captured alive in two international airports serving to the Greater Tokyo Area, Japan. Because this species does not naturally distribute in this country, those mosquitoes were considered to be introduced from oversea *via* air-transportation. To infer the places of origin of those mosquitoes, we genotyped 12 microsatellite loci for which the most comprehensive population genetic reference is available. Although clustering by Bayesian and multivariate methods both suggested all those airport mosquitoes belong to Asia/Pacific population, they were not clustered into a single population. Also, there was variation in mitochondrial *Cox1* haplotypes among mosquitoes collected in different incidents of discovery which indicated the existence of multiple maternal origins. Whereas we conclude there is little evidence to support overwintering of *Ae. aegypti* in the airports in this study, special attention is still desired to prevent the invasion of this prominent arbovirus vector.
