## Supplemental Table 1 for "Genetic analysis of *Aedes aegypti* captured in two international airports serving to the Greater Tokyo Area during 2012—2015"

### Sheet: Sheet1
Locus	Forward*	Reverse	M13 primer dye	PCR multiplexing group	Electrophoresis pooling group
AC1	TCCGGTGGGTTAAGGATAGA	ACTTCACGCTCCAGCAATCT	FAM	1	1
AC5	TGGATTGTTCTTAACAAACACGAT	CGATCTCACTACGGGTTTCG	FAM	1	1
AC2	AATACAACGCGATCGACTCC	AACGATTAGCTGCTCCGAAA	VIC	2	1
A1	GACGTAAACCGAGTGGGAGA	GCATTTAACCGCGCTAGAAC	VIC	2	1
AC4	GCGAATCGGTTCCCATAGTA	CTTTATCGATCGACGCCATT	NED	3	1
A9	GCAGCATGCACTTCACATTT	CGAATGGCATCTGATTCAAG	NED	3	1
AG1	AATCCCCACACAAACACACC	GGCCGTGGTGTTACTCTCTC	FAM	4	2
AG5	TGATCTTGAGAAGGCATCCA	CGTTATCCTTTCATCACTTGTTTG	FAM	4	2
AG2	TCCCCTTTCAAACCTAATGG	TTTGCCCTCGTATGCTCTCT	VIC	5	2
CT2	CGCAGTAGGCGATATTCGTT	ACCACCACCAACACCATTCT	VIC	5	2
B2	GGAAACACTTGCAGGGACAT	GCAGATGGTGGCAGTAGTGA	NED	6	2
B3	GCAAGTTGCAAAGTGCTCAA	ACCCACCGTTTGCTTTGTAG	NED	6	2
	*With a short M13 tail at the 5' end (TCCCAGTCACGACGT)
