## Supplemental Table 2 for "Genetic analysis of *Aedes aegypti* captured in two international airports serving to the Greater Tokyo Area during 2012—2015"

Sample_id	Population	A1	A9	AC1	AC2	AC4	AC5	AG1	AG2	AG5	B2	B3	CT2
NRT12_01	NRT12	162	191	197	186	128	157	115	115	166	113	147	188
NRT12_01	NRT12	168	191	209	188	130	159	121	117	178	113	175	188
NRT12_02	NRT12	162	183	209	184	128	157	115	115	166	113	175	184
NRT12_02	NRT12	168	183	209	188	130	159	115	115	178	113	175	188
NRT12_03	NRT12	162	183	197	184	128	157	115	115	166	113	175	184
NRT12_03	NRT12	168	191	209	186	128	159	123	115	178	113	175	188
NRT12_04	NRT12	162	191	197	184	128	157	115	115	178	113	175	184
NRT12_04	NRT12	168	191	209	184	128	159	123	115	178	113	175	188
NRT13_Aug_01	NRT13_Aug	168	191	195	184	128	158	115	115	176	113	166	184
NRT13_Aug_01	NRT13_Aug	168	191	197	188	128	160	121	139	176	113	175	188
NRT13_Aug_02	NRT13_Aug	168	191	197	184	128	158	115	115	172	113	166	184
NRT13_Aug_02	NRT13_Aug	168	191	210	186	130	160	121	115	176	113	192	188
NRT13_Aug_03	NRT13_Aug	168	191	197	186	128	158	115	115	172	113	166	188
NRT13_Aug_03	NRT13_Aug	168	191	210	188	130	158	115	115	178	113	192	188
NRT13_Aug_04	NRT13_Aug	168	191	195	184	128	158	115	115	176	113	166	184
NRT13_Aug_04	NRT13_Aug	168	191	210	188	130	160	121	115	178	113	192	188
NRT13_Aug_05	NRT13_Aug	168	191	197	186	128	158	115	115	176	113	166	188
NRT13_Aug_05	NRT13_Aug	168	191	197	188	128	158	115	139	178	113	175	188
NRT13_Aug_06	NRT13_Aug	168	191	197	186	128	160	115	139	176	113	166	184
NRT13_Aug_06	NRT13_Aug	168	191	197	188	128	160	115	139	178	113	175	184
NRT13_Aug_07	NRT13_Aug	168	191	195	186	128	158	115	115	176	113	166	184
NRT13_Aug_07	NRT13_Aug	168	191	197	188	128	160	115	139	176	113	175	188
NRT13_Aug_08	NRT13_Aug	168	191	195	184	128	158	121	115	176	113	166	184
NRT13_Aug_08	NRT13_Aug	168	191	197	184	128	160	121	139	178	113	175	188
NRT13_Sep_01	NRT13_Sep	168	191	197	184	128	157	115	117	172	113	166	188
NRT13_Sep_01	NRT13_Sep	168	191	197	188	128	160	119	119	178	113	175	188
NRT13_Sep_02	NRT13_Sep	168	191	197	184	128	157	119	115	178	113	166	188
NRT13_Sep_02	NRT13_Sep	168	191	197	188	128	160	119	117	178	113	175	188
NRT13_Sep_03	NRT13_Sep	168	191	197	184	128	157	119	115	178	113	166	188
NRT13_Sep_03	NRT13_Sep	168	191	197	188	128	159	119	117	178	113	175	188
NRT13_Sep_04	NRT13_Sep	168	191	197	184	128	157	115	117	178	113	166	188
NRT13_Sep_04	NRT13_Sep	168	191	197	188	128	160	119	119	178	113	175	188
NRT13_Sep_05	NRT13_Sep	168	191	197	184	128	157	115	117	178	113	166	188
NRT13_Sep_05	NRT13_Sep	168	191	210	188	128	159	119	119	178	113	166	188
NRT13_Sep_06	NRT13_Sep	168	191	197	184	128	159	119	115	178	113	166	188
NRT13_Sep_06	NRT13_Sep	168	191	210	188	128	159	119	117	178	113	166	188
NRT13_Sep_07	NRT13_Sep	168	191	197	184	128	157	119	115	178	113	166	188
NRT13_Sep_07	NRT13_Sep	168	191	197	188	128	160	119	117	178	113	175	188
NRT13_Sep_08	NRT13_Sep	168	191	197	184	128	157	115	115	172	113	166	188
NRT13_Sep_08	NRT13_Sep	168	191	210	188	128	160	119	117	178	113	166	188
NRT13_Sep_09	NRT13_Sep	168	183	197	184	128	157	115	117	172	113	166	188
NRT13_Sep_09	NRT13_Sep	168	191	197	188	128	160	119	119	178	113	175	188
NRT13_Sep_10	NRT13_Sep	0	191	197	184	128	157	115	117	172	113	175	188
NRT13_Sep_10	NRT13_Sep	0	191	210	188	128	159	119	119	178	113	175	188
HND13_01	HND13	158	183	197	184	128	149	115	117	168	107	166	184
HND13_01	HND13	168	191	197	186	128	161	121	117	170	113	166	188
NRT14_02	NRT14	162	191	199	184	130	159	119	115	172	113	166	188
NTR14_02	NRT14	168	191	209	184	130	159	119	117	176	113	171	188
NTR14_03	NRT14	162	191	199	184	130	148	119	117	166	113	166	188
NTR14_03	NRT14	168	191	209	184	130	159	119	117	176	113	175	188
NTR14_04	NRT14	168	191	209	185	128	159	119	115	176	113	175	188
NTR14_04	NRT14	168	191	209	185	130	159	119	129	176	113	175	188
NTR14_05	NRT14	162	191	199	184	130	159	119	115	172	113	166	188
NTR14_05	NRT14	168	191	209	184	130	159	119	129	176	113	170	188
NTR14_06	NRT14	162	191	209	185	130	159	119	115	172	113	166	188
NTR14_06	NRT14	168	191	209	185	130	159	119	117	176	113	170	188
NTR14_07	NRT14	168	191	209	184	128	159	119	115	172	113	175	188
NTR14_07	NRT14	168	191	209	184	130	159	119	129	176	113	175	188
NTR14_08	NRT14	162	191	199	184	130	159	119	117	172	113	166	188
NTR14_08	NRT14	168	191	209	184	130	159	119	117	176	113	175	188
NRT15_Jun_01	NRT15_Jun	162	188	210	184	130	158	117	117	178	113	175	184
NRT15_Jun_01	NRT15_Jun	162	191	212	188	130	159	119	117	178	113	175	188
NRT15_Jun_02	NRT15_Jun	162	191	210	184	130	159	117	117	178	113	175	174
NRT15_Jun_02	NRT15_Jun	162	191	212	188	130	159	119	117	178	113	175	184
NRT15_Jun_03	NRT15_Jun	162	191	197	184	128	158	117	117	170	113	166	184
NRT15_Jun_03	NRT15_Jun	162	191	210	188	130	159	119	121	178	113	175	188
NRT15_Jun_04	NRT15_Jun	162	188	210	184	130	158	117	117	178	0	0	184
NRT15_Jun_04	NRT15_Jun	162	191	212	184	130	159	117	121	178	0	0	188
NRT15_Sep_01	NRT15_Sep	162	188	195	184	130	157	115	117	178	113	166	184
NRT15_Sep_01	NRT15_Sep	168	191	197	190	130	161	121	117	176	113	174	188
NRT15_Sep_02	NRT15_Sep	156	183	195	184	128	160	115	115	176	113	166	184
NRT15_Sep_02	NRT15_Sep	162	188	197	188	130	161	117	117	178	113	174	188
NRT15_Nov_01	NRT15_Nov	162	188	197	184	128	159	115	114	174	113	175	176
NRT15_Nov_01	NRT15_Nov	162	194	212	186	128	162	117	117	176	113	175	184
NRT15_Nov_02	NRT15_Nov	168	188	197	184	128	162	115	117	174	113	166	188
NRT15_Nov_02	NRT15_Nov	168	194	210	186	128	162	117	117	176	113	166	188
NRT15_Nov_03	NRT15_Nov	168	188	197	186	128	157	119	117	176	113	166	188
NRT15_Nov_03	NRT15_Nov	168	188	210	186	128	157	119	117	176	113	170	188
NRT15_Nov_04	NRT15_Nov	168	188	197	186	128	157	119	114	176	113	166	188
NRT15_Nov_04	NRT15_Nov	168	188	210	188	128	157	119	119	176	113	170	188
